# Antibiotic treatment modestly reduces protection against Mycobacterium tuberculosis reinfection in macaques

**DOI:** 10.1101/2023.12.19.570845

**Authors:** Sharie Keanne Ganchua, Pauline Maiello, Michael Chao, Forrest Hopkins, Douaa Mugahid, Philana Ling Lin, Sarah M. Fortune, JoAnne L. Flynn

## Abstract

Concomitant immunity is generally defined as an ongoing infection providing protection against reinfection^1^. Its role in prevention of tuberculosis (TB) caused by *Mycobacterium tuberculosis* (Mtb) is supported by epidemiological evidence in humans as well as experimental evidence in mice and non-human primates (NHPs). Whether the presence of live Mtb, rather than simply persistent antigen, is necessary for concomitant immunity in TB is still unclear. Here, we investigated whether live Mtb plays a measurable role in control of secondary Mtb infection. Using cynomolgus macaques, molecularly barcoded Mtb libraries, PET-CT imaging, flow cytometry and cytokine profiling we evaluated the effect of antibiotic treatment after primary infection on immunological response and bacterial establishment, dissemination, and burden post-secondary infection. Our data provide evidence that, in this experimental model, treatment with antibiotics after primary infection reduced inflammation in the lung but was not associated with a significant change in bacterial establishment, dissemination or burden in the lung or lymph nodes. Nonetheless, treatment of the prior infection with antibiotics did result in a modest reduction in protection against reinfection: none of the 7 antibiotic treated animals demonstrated sterilizing immunity against reinfection while 4 of the 7 non-treated macaques were completely protected against reinfection. These findings support that antibiotic-treated animals were still able to restrict bacterial establishment and dissemination after rechallenge compared to naïve macaques, but not to the full extent of non-antibiotic treated macaques.
