## Supplementary material for "Antibiotic treatment modestly reduces protection against Mycobacterium tuberculosis reinfection in macaques": NHPdata

### Sheet: NHP_Data
NHPNumber	Species	DOB	Gender	CountryOfOrigin	PrimaryInfectionDate	PrimaryDoseCFU	PrimaryStrain	SecondaryInfectionDate	SecondaryDoseCFU	SecondaryStrain	DepartureDate	DrugStart	DrugEnd	TotalCFU (Library P)	TotalLung CFU (Library P)	TotalLN CFU (Library P)	TotalCFU (Library S)	TotalLung CFU (Library S)	TotalLN CFU (Library S)	Treatment
28916	Cyno	2008-03-16	Male	China	2017-02-15	16	Lib A (2.0)	2017-10-05	8	Lib B (2.1)	2017-11-01	2017-06-16	2017-09-21	0	0	0	3275	3275	0	Abx
29016	Cyno	2010-09-13	Male	China	2017-02-08	14	Lib A (2.0)	2017-09-28	9	Lib B (2.1)	2017-10-23	2017-06-09	2017-08-28	0	0	0	2180	840	1340	Abx
29116	Cyno	2010-09-01	Male	China	2017-02-08	14	Lib A (2.0)	2017-09-28	9	Lib B (2.1)	2017-11-06	2017-06-09	2017-08-28	550	10	540	3460	3035	425	Abx
29216	Cyno	2008-07-26	Male	China	2017-02-08	14	Lib A (2.0)	2017-09-28	9	Lib B (2.1)	2017-10-25	2017-06-09	2017-08-28	0	0	0	2535	2535	0	Abx
29316	Cyno	2010-07-19	Female	China	2017-02-08	14	Lib A (2.0)	2017-10-05	8	Lib B (2.1)	2017-11-08	2017-06-19	2017-09-21	0	0	0	115	115	0	Abx
29616	Cyno	2011-05-19	Female	China	2017-02-15	16	Lib A (2.0)	2017-10-05	8	Lib B (2.1)	2017-11-01	2017-06-16	2017-09-21	20	0	20	120	80	40	Abx
30416	Cyno	2010-03-28	Male	China	2017-02-15	16	Lib A (2.0)	2017-10-05	8	Lib B (2.1)	2017-11-06	2017-06-16	2017-09-21	0	0	0	2140	2140	0	Abx
12918	Cyno	2011-08-07	Male	China				2019-02-08	22	Lib B (2.1)	2019-03-05						966938	615918	351020	Naïve
13018	Cyno	2010-08-28	Male	China				2019-02-08	22	Lib B (2.1)	2019-03-07						534754	110754	424000	Naïve
13118	Cyno	2010-10-27	Male	China				2019-02-25	8	Lib B (2.1)	2019-03-19						564580	489155	75425	Naïve
13718	Cyno	2010-10-27	Male	China				2019-02-25	8	Lib B (2.1)	2019-03-21						388840	352840	36000	Naïve
13818	Cyno	2012-08-16	Male	China				2019-03-01	12	Lib B (2.1)	2019-03-28						1827470	848490	978980	Naïve
13918	Cyno	2010-06-19	Male	China				2019-03-01	12	Lib B (2.1)	2019-04-01						317395	289100	28295	Naïve
28318	Cyno	2010-04-18	Male	China	2019-05-09	4	Lib B (2.1)	2019-09-04	7	Lib A (2.2)	2019-10-02				41067.5	1065	120	120	0	No Abx
28418	Cyno	2013-06-14	Male	China	2019-11-14	13	Lib B (2.1)	2020-03-05	9	Lib A (2.2)	2020-03-31				32360	13765	0	0	0	No Abx
28518	Cyno	2014-01-29	Male	China	2019-05-09	4	Lib B (2.1)	2019-09-04	7	Lib A (2.2)	2019-10-02				4375	2600	0	0	0	No Abx
28618	Cyno	2013-11-06	Male	China	2019-07-25	4	Lib B (2.1)	2019-11-14	7	Lib A (2.2)	2019-12-12				1080	4590	0	0	0	No Abx
29416	Cyno	2010-07-21	Male	China	2017-02-08	14	Lib A (2.0)	2017-09-28	9	Lib B (2.1)	2017-10-30			180	0	180	0	0	0	No Abx
29516	Cyno	2009-01-01	Male	China	2017-02-15	16	Lib A (2.0)	2017-10-05	8	Lib B (2.1)	2017-10-30			100	0	100	4685	4685	0	No Abx
29916	Cyno	2010-04-12	Female	China	2017-02-15	16	Lib A (2.0)	2017-10-05	8	Lib B (2.1)	2017-11-08			1873.2	238.8	1634.4	69	33	35.6	No Abx

### Sheet: PET_Data
NHP	Treatment	Scan-Date	Study-Weeks-Mtb	PET
28318	16wk-No Abx	2019-06-06	4	1497.44
28318	16wk-No Abx	2019-07-03	8	84.7692
28318	16wk-No Abx	2019-08-01	12	654.395
28318	16wk-No Abx	2019-08-27	16	204.792
28318	16wk-No Abx	2019-09-16	18	549.917
28318	16wk-No Abx	2019-09-30	20	1778.87
28418	16wk-No Abx	2019-12-10	4	7811.58
28418	16wk-No Abx	2020-01-07	8	4101.46
28418	16wk-No Abx	2020-02-07	12	3132.93
28418	16wk-No Abx	2020-03-02	16	592.383
28418	16wk-No Abx	2020-03-16	18	180.451
28418	16wk-No Abx	2020-03-30	20	198.903
28518	16wk-No Abx	2019-06-06	4	566.513
28518	16wk-No Abx	2019-07-05	8	345.056
28518	16wk-No Abx	2019-08-01	12	220.802
28518	16wk-No Abx	2019-08-27	16	603.913
28518	16wk-No Abx	2019-09-16	18	498.834
28518	16wk-No Abx	2019-09-30	20	799.57
28618	16wk-No Abx	2019-08-22	4	0
28618	16wk-No Abx	2019-09-20	8	1302.47
28618	16wk-No Abx	2019-10-18	12	1846.1
28618	16wk-No Abx	2019-11-12	16	589.064
28618	16wk-No Abx	2019-11-26	18	743.971
28618	16wk-No Abx	2019-12-10	20	336.374
28916	Abx	2017-03-13	4	678.714
28916	Abx	2017-03-27	6
28916	Abx	2017-04-12	8
28916	Abx	2017-05-08	12	14562.5
28916	Abx	2017-06-13	16	2272.46
28916	Abx	2017-07-12	20	4458.63
28916	Abx	2017-08-08	24	0
28916	Abx	2017-09-06	28	0
28916	Abx	2017-10-02	32	0
28916	Abx	2017-10-17	34	0
28916	Abx	2017-10-30	36	280.363
29016	Abx	2017-03-06	4	2176.91
29016	Abx	2017-03-22	6
29016	Abx	2017-04-05	8
29016	Abx	2017-05-01	12	2291.4
29016	Abx	2017-06-07	16	6249.32
29016	Abx	2017-07-06	20	3652.94
29016	Abx	2017-08-02	24	1479.83
29016	Abx	2017-08-30	28	6986.75
29016	Abx	2017-09-26	32	2800.82
29016	Abx	2017-10-09	34	2052.97
29016	Abx	2017-10-20	36	2001.33
29116	Abx	2017-03-06	4	3692.76
29116	Abx	2017-03-22	6
29116	Abx	2017-04-05	8
29116	Abx	2017-05-02	12	3119.02
29116	Abx	2017-06-07	16	7410.24
29116	Abx	2017-07-06	20	2545.9
29116	Abx	2017-08-03	24	459.676
29116	Abx	2017-08-30	28	289.136
29116	Abx	2017-09-27	32	16.9768
29116	Abx	2017-10-09	34	0
29116	Abx	2017-11-06	36	0
29216	Abx	2017-03-06	4	1254.64
29216	Abx	2017-03-22	6
29216	Abx	2017-04-05	8
29216	Abx	2017-05-02	12	4032.98
29216	Abx	2017-06-07	16	4208.91
29216	Abx	2017-07-06	20	922.172
29216	Abx	2017-08-03	24	0
29216	Abx	2017-09-01	28	0
29216	Abx	2017-09-27	32	0
29216	Abx	2017-10-11	34	0
29216	Abx	2017-10-23	36	43.5267
29316	Abx	2017-03-06	4	1257.86
29316	Abx	2017-03-22	6
29316	Abx	2017-04-05	8
29316	Abx	2017-05-03	12	2676.24
29316	Abx	2017-06-08	16	2749.69
29316	Abx	2017-07-17	20	2928.38
29316	Abx	2017-08-09	24	462.753
29316	Abx	2017-09-07	28	1502.68
29316	Abx	2017-10-04	32	1.33742
29316	Abx	2017-10-19	34	0
29316	Abx	2017-11-06	36	0
29616	Abx	2017-03-13	4	2049.32
29616	Abx	2017-03-27	6
29616	Abx	2017-04-12	8
29616	Abx	2017-05-09	12	601.312
29616	Abx	2017-06-14	16	1212.35
29616	Abx	2017-07-12	20	724.106
29616	Abx	2017-08-08	24	1216.93
29616	Abx	2017-09-06	28	477.237
29616	Abx	2017-10-03	32	182.081
29616	Abx	2017-10-17	34	63.7435
29616	Abx	2017-10-30	36	49.8792
30416	Abx	2017-03-15	4	4484.81
30416	Abx	2017-03-27	6
30416	Abx	2017-04-13	8
30416	Abx	2017-05-09	12	10990.6
30416	Abx	2017-06-14	16	40133.6
30416	Abx	2017-07-13	20	1936.58
30416	Abx	2017-08-09	24	86.2125
30416	Abx	2017-09-06	28	0
30416	Abx	2017-10-04	32	21.0115
30416	Abx	2017-10-19	34	0
30416	Abx	2017-11-03	36	0
29416	No Abx	2017-03-08	4	1554.1
29416	No Abx	2017-03-21	6
29416	No Abx	2017-04-05	8
29416	No Abx	2017-05-03	12	630.854
29416	No Abx	2017-06-08	16	783.681
29416	No Abx	2017-07-07	20	693.263
29416	No Abx	2017-08-04	24	1703.98
29416	No Abx	2017-09-01	28	488.599
29416	No Abx	2017-09-26	32	0
29416	No Abx	2017-10-11	34	0
29416	No Abx	2017-10-27	36	255.858
29516	No Abx	2017-03-13	4	260.751
29516	No Abx	2017-03-27	6
29516	No Abx	2017-04-12	8
29516	No Abx	2017-05-08	12	443.134
29516	No Abx	2017-06-14	16	185.971
29516	No Abx	2017-07-12	20	422.474
29516	No Abx	2017-08-07	24	205.593
29516	No Abx	2017-09-05	28	185.902
29516	No Abx	2017-10-03	32	0
29516	No Abx	2017-10-17	34	0
29516	No Abx	2017-10-27	36	93.4705
29916	No Abx	2017-03-13	4	200.093
29916	No Abx	2017-03-27	6
29916	No Abx	2017-04-12	8
29916	No Abx	2017-05-09	12	2076.31
29916	No Abx	2017-06-14	16	3042.22
29916	No Abx	2017-07-13	20	5616.69
29916	No Abx	2017-08-09	24	1646.04
29916	No Abx	2017-09-06	28	1174.47
29916	No Abx	2017-10-03	32	1196.03
29916	No Abx	2017-10-19	34	1201.66
29916	No Abx	2017-11-06	36	327.498

### Sheet: NHP_Data_Glossary
Variable	Description
NHP_Data Sheet
NHPNumber	Non-Human Primate ID
Species	Species
DOB	Date of Birth
Gender	Gender: {Male, Female}
CountryOfOrigin	Origin of Animal
PrimaryInfectionDate	Infection Date for Library P
PrimaryDoseCFU	Estimated Dose (CFU) of Library P
PrimaryStrain	Library P Strain
SecondaryInfectionDate	Infection Date for Library S
SecondaryDoseCFU	Estimated Dose (CFU) of Library S
SecondaryStrain	Library S Strain
DepartureDate	Date of Necropsy
DrugStart	Start Date of Drugs
DrugEnd	End Date of Drugs
TotalCFU (Library P)	Total Thoracic CFU (Library P Only)
TotalLung CFU (Library P)	Total Lung CFU (Library P Only)
TotalLN CFU (Library P)	Total Thoracic Lymph Node CFU (Library P Only)
TotalCFU (Library S)	Total Thoracic CFU (Library S Only)
TotalLung CFU (Library S)	Total Lung CFU (Library S Only)
TotalLN CFU (Library S)	Total Thoracic Lymph Node CFU (Library S Only)
Treatment	Treatment: {Naïve = secondary infection only, Abx = antibiotic drug treatment, No Abx = no antibiotic drug treatment}
PET_Data Sheet
NHP	Non-Human Primate ID
Treatment	Treatment: { Abx = antibiotic drug treatment, No Abx = no antibiotic drug treatment, 16wk-No Abx = 16weeks before reinfection, no antibiotic drug treatment}
Scan-Date	Date of PET-CT Scan
Study-Weeks-Mtb	Rounded Weeks Post-Mtb Infection (by study timepoint)
PET	Total Lung FDG Activity
